# The astrocyte-enriched gene *CG11000* plays a crucial role in the development, locomotion and lifespan of *D. melanogaster*

**DOI:** 10.1101/839811

**Authors:** Hadi Najafi, Kyle Wong, Ammar Salkini, Hongyu Miao, Woo Jae Kim

## Abstract

The brain of *Drosophila melanogaster* is a complex organ with various cell types, orchestrating the physiology and behaviors of the fly. While each cell type in the *Drosophila* brain is known to express a unique set of genes, their complete genetic profile is still unknown. Advances in the RNA-sequencing techniques at single cell resolution facilitate identifying novel cell type-specific markers and/or examining the specificity of the available markers.

In this study, exploiting a single cell RNA sequencing data of *Drosophila* optic lobe (which comprises two thirds of the brain with extensive cell type diversity), we first categorized cell types based on their known molecular markers, then the genes with enriched expression in astrocytes were identified. Consistent with previous findings, the known glial markers *CG34335*, *Inx2* and *nrv2* as well as the astrocytic genes *CG9394*, *Eaat1*, *Gat*, *Gs2* and *CG1552* exhibited enriched expression in the identified astrocyte cluster. Moreover, we identified *CG11000* as a gene with positive expression correlation with the astrocytic marker *Eaat1*. The positive expression correlation between *CG11000* and *Eaat1* genes was also observed in the single-cell RNA-sequencing data of *Drosophila* mid-brain as well as in the bulk RNA-sequencing data of *Drosophila* whole brain during development.

Immunostaining of the brains dissected from adult flies showed overlapping fluorescence signals of *CG11000* and *Eaat1* expression, supporting co-expression of these genes in a set of single cells in *Drosophila* optic lobe. At the physiological level, RNAi-mediated suppression of *CG11000* impeded the normal development of male flies without any effects on females. In adult flies, *CG11000* suppression affected the locomotion activity and lifespan of *D. melanogaster* in an astrocyte-specific manner, suggesting pivotal role of *CG11000* gene in astrocytes.
