## Supplemental file S2 for "The astrocyte-enriched gene *CG11000* plays a crucial role in the development, locomotion and lifespan of *D. melanogaster*"

### Sheet: Up-regulated in Eaat1+ cells
Genes	logFC	AveExpr	P.Value	adj.P.Val
Eaat1	13.3293	7.4863	3.94422e-148	6.41765e-144
Rbp6	15.8811	10.1279	1.63888e-74	1.33331e-70
Ggamma30A	9.24759	7.75114	2.04834e-56	1.11095e-52			Gree-highlighte: Selected marker for categorization of single cells
Appl	6.46926	4.47717	1.40775e-53	5.72638e-50
CG11000	3.96354	2.42922	1.159e-52	3.77162e-49			Yellow-highlighted: the candidate gene upregulated in Eaat1+ cells
pum	3.33613	2.1758	5.80658e-51	1.57465e-47
CG2016	6.91895	4.12557	2.55781e-48	5.94544e-45
Nrg	4.1001	2.3653	6.2307e-48	1.26725e-44
CG14274	3.19576	1.8105	3.33911e-47	5.54057e-44
para	6.87779	4.62329	3.40518e-47	5.54057e-44
Gbeta13F	4.28849	3.03881	3.8333e-47	5.67015e-44
Nckx30C	5.32279	3.96347	8.7587e-47	1.18761e-43
Frq1	2.63656	1.84018	6.57143e-42	8.2249e-39
Octbeta2R	2.84782	1.75571	9.11096e-42	1.05889e-38
Sh	3.96811	2.91096	2.31255e-40	2.5085e-37
CG15522	2.40434	1.39726	3.76261e-40	3.82634e-37
dnc	2.5874	1.86986	5.72453e-39	5.47905e-36
nAChRalpha7	2.98539	1.98402	3.08944e-38	2.79268e-35
Galphao	3.12424	2.24429	1.45131e-37	1.24285e-34
Rdl	4.2937	3.53653	2.9124e-37	2.36939e-34
slgA	2.21862	1.49087	6.60016e-35	5.11386e-32
14-3-3epsilon	2.69334	2.00228	2.32384e-34	1.71869e-31
AMPdeam	2.03557	1.18493	6.78526e-33	4.80013e-30
X11Lbeta	1.87564	1.19406	1.26436e-32	8.57185e-30
rdgA	1.55285	1.03881	3.36047e-31	2.18713e-28
nrv3	6.71176	6.879	3.91221e-31	2.44829e-28
Vha55	2.10709	1.41781	1.76135e-29	1.04001e-26
orb	1.19982	0.689498	1.78971e-29	1.04001e-26
Pka-C1	2.29802	1.65525	4.65667e-29	2.61271e-26
CG17816	1.37449	1.08447	3.11184e-28	1.68156e-25
CG43795	1.02109	0.625571	3.20377e-28	1.68156e-25
norpA	1.79967	1.34932	1.83003e-27	9.30515e-25
CG34355	1.16298	0.762557	2.82678e-27	1.39377e-24
Sema-2b	1.05704	0.630137	5.07783e-27	2.43004e-24
futsch	1.61065	1.32648	7.95077e-27	3.6962e-24
fax	1.26474	0.856164	1.1468e-26	5.18322e-24
CG42784	1.90396	1.34018	1.40587e-26	6.18241e-24
Mid1	1.36789	1.01826	2.2305e-26	9.55064e-24
cac	1.7096	1.28311	6.84388e-26	2.78392e-23
Atpalpha	11.8418	9.76027	1.47702e-25	5.79859e-23
beat-IIa	1.24632	0.892694	1.49678e-25	5.79859e-23
CG42450	1.4046	1.07534	3.3093e-25	1.25222e-22
kcc	1.27096	0.979452	4.02912e-25	1.48995e-22
7B2	1.26131	0.869863	1.07779e-24	3.89705e-22
mts	1.30361	1.03425	2.9065e-24	1.02808e-21
tutl	1.54954	1.25571	1.08916e-23	3.77057e-21
CG42492	1.27591	0.90411	1.71563e-23	5.81565e-21
CG5758	1.41374	0.872146	2.06825e-23	6.86784e-21
CkIalpha	1.67099	1.17808	4.02617e-23	1.3102e-20
CR42862	1.02325	0.746575	5.20266e-23	1.65985e-20
CG34351	1.01181	0.625571	5.32492e-23	1.66619e-20
Hk	1.40968	1.2032	1.21105e-22	3.71792e-20
Bacc	3.10048	2.74658	2.58549e-22	7.79046e-20
CG3662	1.27452	1.00228	5.07172e-22	1.5004e-19
tna	1.32965	1.02283	9.60963e-22	2.79211e-19
MESK2	1.33486	1.02055	1.12877e-21	3.22215e-19
CG43737	1.11662	0.762557	3.30841e-21	9.12392e-19
Rbp1-like	1.10976	0.789954	4.44679e-21	1.2059e-18
Unr	1.61509	1.27169	6.19234e-21	1.65173e-18
cindr	1.26931	0.8379	1.05523e-20	2.76929e-18
bun	1.66425	1.57534	6.04756e-20	1.51384e-17
Argk	1.78709	1.39954	1.39747e-19	3.34387e-17
14-3-3zeta	2.5794	2.56849	2.1985e-19	5.18432e-17
fok	1.87792	1.18493	5.1543e-19	1.13332e-16
chrb	1.32025	1.15297	8.14202e-19	1.75864e-16
CG32264	1.25851	1.06621	8.3225e-19	1.75864e-16
ps	2.93432	2.63242	1.43895e-18	2.85527e-16
ctp	1.65091	1.40639	1.66812e-18	3.27013e-16
Ggamma1	2.242	2.04566	3.37438e-18	6.31087e-16
dally	1.16425	0.794521	3.75558e-18	6.94398e-16
Vha68-1	1.04865	0.885845	9.15754e-18	1.61959e-15
sif	2.28277	2.60502	5.4527e-17	8.91124e-15
Hrb27C	1.29789	1.22374	1.09759e-16	1.76821e-14
Hsromega	1.95808	1.90183	2.76767e-16	4.33008e-14
His4r	1.20592	0.942922	7.44667e-16	1.13238e-13
mei-P26	2.26118	2.39498	9.39764e-16	1.41582e-13
slo	1.12729	0.997717	1.23099e-15	1.83757e-13
Cam	2.9784	3.97489	1.26277e-15	1.86787e-13
unc-13	1.65854	1.76484	2.86003e-15	4.04657e-13
CG6770	2.77706	1.90868	3.23929e-15	4.48204e-13
CG1746	1.70414	1.379	4.28649e-15	5.81212e-13
ATPsyn-beta	1.15904	0.796804	4.46216e-15	6.00032e-13
blw	1.70808	1.34475	8.8608e-15	1.14424e-12
pros	1.73171	0.972603	1.1294e-14	1.38168e-12
CG6329	1.50965	1.78539	1.22524e-14	1.48775e-12
CG9821	2.08422	2.00913	1.37663e-14	1.65919e-12
Sap47	2.97282	3.36758	1.44309e-14	1.72651e-12
fne	1.28379	1.33562	1.72943e-14	2.05398e-12
Ace	1.06098	1.09589	2.26745e-13	2.29153e-11
Atg8a	1.15879	0.890411	2.79386e-13	2.77188e-11
Vha16-1	1.21367	1.3379	1.19856e-12	1.10806e-10
Syt1	2.01181	2.18721	1.43925e-12	1.32305e-10
CG45050	1.01435	0.856164	1.72323e-12	1.5577e-10
RpL28	1.61014	1.0137	2.64079e-12	2.33524e-10
CG42265	1.06695	0.646119	2.79469e-12	2.45797e-10
shi	1.42772	1.39041	3.35338e-12	2.87173e-10
pAbp	1.72637	1.43836	4.06241e-12	3.40055e-10
CoVIII	1.02693	0.805936	4.0754e-12	3.40055e-10
RpL37A	1.15307	0.746575	6.66083e-12	5.31266e-10
Cyp1	1.17162	0.913242	7.99606e-12	6.28521e-10
RpL15	5.22002	3.57763	1.05945e-11	8.16984e-10
RpL40	2.29916	1.48402	1.65947e-11	1.2443e-09
Glut4EF	1.20528	1.09361	1.80957e-11	1.33834e-09
Pdp1	1.1687	1.07306	2.04702e-11	1.48692e-09
unc-104	1.47713	1.26712	2.21094e-11	1.59885e-09
Oda	1.50343	1.1621	2.55739e-11	1.80135e-09
Hex-A	1.02706	1.00913	3.25156e-11	2.19528e-09
Lk6	1.78874	1.20776	6.59819e-11	4.1774e-09
Hsp26	1.30285	0.815068	7.94285e-11	4.87691e-09
Snap25	1.48247	1.80137	1.55248e-10	9.1523e-09
CoVa	1.13084	0.853881	7.00667e-10	3.72567e-08
CycG	1.15612	0.956621	9.57677e-10	4.95712e-08
RpL13	1.01664	0.680365	1.288e-09	6.48828e-08
Ald	1.37665	1.20548	1.41185e-09	7.02513e-08
sesB	2.50711	2.11644	1.68431e-09	8.22985e-08
RpL27A	1.48018	0.977169	1.87337e-09	9.07188e-08
RpS17	1.59045	1.01826	4.05023e-09	1.7908e-07
RpL23	1.89736	1.27397	5.14895e-09	2.21052e-07
RpL36A	1.03189	0.730594	6.08138e-09	2.5437e-07
RpL14	1.68293	1.11187	6.87628e-09	2.83969e-07
bbc	1.23603	0.767123	9.15964e-09	3.67085e-07
shep	1.98425	2.26027	1.1114e-08	4.39988e-07
CG9394	2.72167	1.6484	1.31346e-08	5.13734e-07
RpS12	1.17175	0.783105	1.55616e-08	5.92981e-07
RpL21	1.30297	0.851598	1.94277e-08	7.31657e-07
RpL5	1.61141	1.04566	1.97411e-08	7.36716e-07
CG6424	1.70058	1.35616	1.9807e-08	7.37483e-07
RpS29	1.328	0.881279	2.0262e-08	7.52702e-07
jim	1.12754	1.23744	2.08577e-08	7.73065e-07
RpS25	3.38656	2.34475	2.45807e-08	9.02827e-07
RpLP1	1.0357	0.659817	2.47336e-08	9.06396e-07
mt:ATPase6	14.7151	9.48858	2.87724e-08	1.03346e-06
RpL10	1.03341	0.66895	2.954e-08	1.05636e-06
mt:CoII	14.147	9.62785	2.96873e-08	1.05698e-06
RpL38	1.78684	1.15982	4.67053e-08	1.60664e-06
CG1732	5.26423	2.95662	4.94672e-08	1.69093e-06
RpL17	1.03163	0.657534	5.16551e-08	1.76201e-06
eIF-4a	1.82381	1.28995	5.82107e-08	1.96912e-06
RpL26	1.03112	0.678082	6.21983e-08	2.07809e-06
mt:CoIII	16.0429	10.3333	6.65503e-08	2.20538e-06
RpS8	1.30932	0.844749	7.80042e-08	2.53841e-06
RpS14a	1.29078	0.844749	7.85053e-08	2.54765e-06
CG1552	2.3529	1.43607	8.05789e-08	2.58827e-06
RpS27	1.04078	0.787671	9.37671e-08	2.95541e-06
RpL35	1.28023	0.812785	9.40877e-08	2.95541e-06
RpS30	1.25877	0.805936	9.88152e-08	3.09792e-06
mt:lrRNA	33.9557	21.347	1.06142e-07	3.28958e-06
mt:CoI	18.2749	11.9932	1.09386e-07	3.36449e-06
CG42342	1.39926	0.874429	1.12666e-07	3.44584e-06
RpL36	2.18928	1.38584	1.16251e-07	3.53555e-06
RpS26	1.55056	1.04795	1.53055e-07	4.5611e-06
nrv2	3.20465	1.86758	1.61359e-07	4.76492e-06
CAH1	1.03328	0.63242	1.68636e-07	4.95285e-06
noe	126.946	115.397	1.82439e-07	5.3228e-06
Gs2	13.0041	7.30365	1.91634e-07	5.55547e-06
CG44774	1.28443	0.851598	1.99604e-07	5.75843e-06
cpx	2.93979	3.7032	2.55346e-07	7.13873e-06
mt:Cyt-b	15.6161	9.92694	2.78224e-07	7.69895e-06
mt:ND4	1.41159	0.917808	2.81422e-07	7.76105e-06
RpL24	1.21723	0.860731	2.98925e-07	8.19675e-06
mt:srRNA	1.95528	1.26484	3.05204e-07	8.33217e-06
RpL29	1.77401	1.13699	3.10472e-07	8.44764e-06
CG8369	3.56072	2.42694	3.20422e-07	8.64608e-06
RpL41	1.98082	1.27397	3.42503e-07	9.20619e-06
CR34335	22.2177	13.468	3.436e-07	9.21041e-06
RpS6	1.3017	0.819635	3.5035e-07	9.36051e-06
RpL31	1.2721	0.808219	3.92995e-07	1.03302e-05
CG15209	1.35493	0.792237	4.1693e-07	1.08716e-05
CR40469	24.3092	15.5594	4.65543e-07	1.20453e-05
RpL22	1.30297	0.851598	4.65645e-07	1.20453e-05
RpS27A	1.02807	0.634703	4.93322e-07	1.26806e-05
RpS28b	1.26613	0.924658	5.02854e-07	1.29053e-05
RpL39	2.25254	1.41096	6.23481e-07	1.55355e-05
mt:ND1	1.27109	0.849315	7.46465e-07	1.83748e-05
CG42613	1.32152	1.01826	1.14985e-06	2.69975e-05
CG14141	1.16641	0.748858	1.46325e-06	3.35331e-05
Adgf-D	1.0094	0.598174	1.47713e-06	3.37089e-05
Inx2	1.58613	0.942922	1.54036e-06	3.50044e-05
CR45378	1.07584	0.703196	1.55233e-06	3.52274e-05
CR31451	2.58549	3.65525	3.32718e-06	7.08594e-05
CG7607	1.8515	1.08676	3.37967e-06	7.17893e-05
Msr-110	1.14494	0.742009	4.61137e-06	9.53296e-05
RpL37a	1.08486	0.796804	4.61679e-06	9.53296e-05
ogre	1.20478	0.780822	7.4074e-06	0.000146983
nSyb	1.15828	2.57763	7.43055e-06	0.000147083
vir-1	1.0329	0.689498	8.17243e-06	0.000159824
Tsp5D	1.54078	0.901826	1.00358e-05	0.000191209
CG8160	1.12182	0.760274	1.36157e-05	0.000250613
IA-2	3.08155	4.80365	1.4127e-05	0.000258852
Obp44a	1.7232	1.19178	0.00015329	0.00204776
