## Supplemental file S1 for "The astrocyte-enriched gene *CG11000* plays a crucial role in the development, locomotion and lifespan of *D. melanogaster*"

### Sheet: ALG_Cluster 1_Enriched
Gene (Official symbol)	logFC	AveExpr	P.Value	adj.P.Val
CG9394	5.17857	2.0717	2.49e-32	4.06e-28
alrm	2.1875	1.51321	1.81e-31	1.47e-27
Inx2	2.76786	1.55472	1.45e-25	7.88e-22			Green-highlights: The genes previously reported to be astrocyte- or glia-enriched
Tsp5D	2.11607	1.34717	9.81e-25	3.99e-21
Eaat1	3.4375	1.8	1.81e-24	5.88e-21
CG1732	9.625	3.1283	2.27e-24	6.16e-21
Gs2	13.0625	3.65283	5.62e-24	1.31e-20
CG1552	6	2.13208	6.13e-23	1.25e-19
bbc	2.00893	1.29811	1.05e-19	1.91e-16
nrv2	3.33036	1.78113	2.7e-19	4.39e-16
CR42491	2.49107	1.52453	1.93e-17	2.85e-14
CR40469	18.0089	7.22642	1.37e-16	1.85e-13
CR34335	15.2321	5.67547	2.44e-15	2.83e-12
CG15209	1.75893	1.30189	4.68e-15	5.07e-12
CG31705	1.76786	1.4566	1.55e-14	1.58e-11
CG16857	1.47321	1.30566	5.14e-14	4.92e-11
mlt	1.86607	1.42264	5.94e-14	5.37e-11
GlcAT-P	1.15179	1.21887	1.74e-13	1.49e-10
Msr-110	1.4375	1.37358	2.23e-13	1.81e-10
e	1.25	1.37358	1.53e-12	1.13e-09
CG13868	1.09821	1.25283	1.44e-11	9.78e-09
flw	1.58929	1.42642	2.43e-11	1.52e-08
Amph	1.25	1.29811	9.96e-10	5.59e-07
CG42342	1.72321	1.43396	1.15e-09	6.21e-07
ogre	1.38393	1.43774	5.07e-09	2.23e-06
CG1537	1.34821	1.33208	6.87e-09	2.94e-06
CG6770	1.73214	1.77358	1.26e-08	5.26e-06
ct	1.25893	1.38491	3.79e-08	1.31e-05
Pka-C1	1.16964	1.4717	4.14e-08	1.4e-05
pum	1.22321	1.49811	4.69e-08	1.56e-05
CG7607	1.16071	1.32453	3.63e-07	6.57e-05
Act79B	1.16964	1.14717	4.63e-07	8.19e-05
RpL22	1.17857	1.48302	4.22e-06	0.000608316
Atpalpha	3.91071	4.94717	9.81e-06	0.00124752
CG8369	2.41964	2.07547	0.000112516	0.00984337
RpL15	1.08929	1.84906	0.00207932	0.0192837
Rbp6	1.05357	2.20755	0.0156481	0.0233217

### Sheet: ALG_Cluster 2_Enriched
Gene (Official symbol)	logFC	AveExpr	P.Value	adj.P.Val
alrm	1.44	1.51321	2.18e-21	3.55e-17
e	1.36	1.37358	1.17e-18	9.49e-15
Eaat1	2.32	1.8	4.34e-17	2.35e-13		Green-highlights: The genes previously reported to be astrocyte- or glia-enriched
CG1732	5.52	3.1283	4.1e-13	1.67e-09
Inx2	1.37286	1.55472	6.36e-11	2.07e-07
Gs2	6.48	3.65283	3.21e-10	8.7e-07
CG9394	1.96357	2.0717	3.84e-09	7.82e-06
nrv2	1.60786	1.78113	7.41e-08	9.28e-05
CG1552	2.195	2.13208	4.45e-06	0.000117912
CG42342	1.03071	1.43396	1.25e-05	0.000117912
CR40469	6.85643	7.22642	9.22e-05	0.000144044
Atpalpha	2.57071	4.94717	0.000558999	0.000866949
CR34335	5.24714	5.67547	0.000721747	0.00111914
CG8369	1.31714	2.07547	0.012472	0.0188558

### Sheet: ALG_Cluster 3_Enriched
Gene (Official symbol)	logFC	AveExpr	P.Value	adj.P.Val
Eaat1	3.77778	1.8	1.31e-19	2.13e-15
Gs2	14	3.65283	1.86e-18	1.01e-14
noe	87.8155	45.3057	8.61e-18	3.5e-14		Green-highlights: The genes previously reported to be astrocyte- or glia-enriched
CR40469	22.252	7.22642	6.09e-16	1.65e-12
CR34335	19.496	5.67547	1.36e-15	3.16e-12		yellow-highlight: The gene previously reported to be neuron-enrched but unexpectedly enriched here in ALG_Cluster 3
mt:CoIII	8.02976	2.81509	3.29e-14	2.07e-11
RpS17	2.27976	1.24528	3.37e-14	2.07e-11
CG7607	2.24405	1.32453	5.08e-14	2.23e-11
mt:Cyt-b	10.2698	2.76604	1.11e-13	4.49e-11
mt:CoI	12.3829	3.41132	1.12e-13	4.49e-11
RpL11	1.05754	1.09434	1.13e-13	4.49e-11
RpL27A	1.87897	1.2566	1.41e-13	5.47e-11
Cyt-c-p	1.27976	1.17358	7.49e-13	2.83e-10
RpS25	2.82937	1.61887	9.49e-13	3.43e-10
mt:ATPase6	8.64286	2.72453	3.29e-12	1.09e-09
RpL14	1.43056	1.24906	2.24e-11	6.74e-09
mt:CoII	8.87698	3.16604	3.9e-10	1.13e-07
RpL28	1.87897	1.22264	4.12e-10	1.17e-07
mt:lrRNA	16.1468	4.4	4.85e-10	1.36e-07
CG34367	1.0754	1.09057	1.4e-09	3.36e-07
RpS12	1.32341	1.22642	2.48e-09	5.05e-07
CoIV	1.13294	1.20755	2.97e-09	5.97e-07
CG8369	4.80159	2.07547	3.03e-09	6.01e-07
CG31705	1.67063	1.4566	4.28e-09	8.29e-07
RpL36A	1.37698	1.24528	1.06e-08	1.94e-06
Adgf-D	1.44444	1.22642	1.18e-08	2.14e-06
nrv2	2.43452	1.78113	4.96e-08	8.67e-06
Amph	1.33333	1.29811	2.02e-07	2.83e-05
Obp44a	2.4246	1.54717	3.04e-07	3.16e-05
CG1537	1.46627	1.33208	5.29e-07	5.41e-05
CG42613	1.35913	1.38491	8.52e-07	8.45e-05
RpL15	2.21429	1.84906	1.11e-06	0.000107828
CG16857	1.13294	1.30566	2.27e-06	0.000206583
CG9394	2.24802	2.0717	4.68e-06	0.000390597
RpL22	1.47024	1.48302	5.83e-06	0.000479326
Tsp5D	1.03968	1.34717	1.4e-05	0.00108272
RpL40	1.04762	1.28302	3.41e-05	0.00242521
sesB	1.61905	1.86415	5.37e-05	0.00368985
ogre	1.15476	1.43774	8.8e-05	0.00586969
CG1732	4.11111	3.1283	0.000171466	0.0107892
Inx2	1.11508	1.55472	0.000252942	0.015244
CR42491	1.2619	1.52453	0.00031345	0.0179494
Ald	1.09127	1.6	0.00113525	0.0540138
Atpalpha	3.52183	4.94717	0.00151341	0.0703607
CG1552	1.98611	2.13208	0.00484527	0.0727934
Sap47	1.68056	2.53962	0.00611961	0.0727934

### Sheet: ALG_Cluster 4_Enriched
Gene (Official symbol)	logFC	AveExpr	P.Value	adj.P.Val
alrm	2.52174	1.51321	1.94e-46	3.16e-42
CG1732	10.2174	3.1283	1.2e-32	9.74e-29
CG9394	4.10792	2.0717	5.18e-28	2.81e-24		Green-highlights: The genes previously reported to be astrocyte- or glia-enriched
e	1.6087	1.37358	3.44e-23	1.4e-19
pros	1.08696	1.17736	9.48e-23	3.09e-19
Eaat1	2.82609	1.8	2.84e-22	7.69e-19
CR42491	2.45031	1.52453	4.95e-21	1.15e-17
CG6770	2.38975	1.77358	6.76e-18	1.37e-14
CG1552	4.35326	2.13208	3.99e-17	7.22e-14
nrv2	2.6809	1.78113	6.03e-17	9.81e-14
RpL22	1.93401	1.48302	1.63e-16	2.41e-13
Gs2	8.95652	3.65283	2.22e-16	3.01e-13
Inx2	1.76242	1.55472	1.47e-15	1.84e-12
CG31705	1.54503	1.4566	1.52e-14	1.77e-11
CAH1	1.31988	1.31698	1.92e-14	2.08e-11
CR40469	13.479	7.22642	5.97e-13	5.4e-10
mlt	1.49379	1.42264	3.99e-12	3.42e-09
CG15209	1.33773	1.30189	4.71e-12	3.83e-09
CR34335	10.9115	5.67547	3.71e-11	2.88e-08
Amph	1.17391	1.29811	6.44e-11	4.76e-08
CG42342	1.56289	1.43396	2.92e-10	1.83e-07
Msr-110	1.04891	1.37358	5.02e-10	3.02e-07
ogre	1.21273	1.43774	4.59e-09	2.33e-06
Atpalpha	4.41071	4.94717	1.71e-08	7.94e-06
CG8369	1.79193	2.07547	0.00101356	0.00156107
mei-P26	1.06366	2.26792	0.00843682	0.0126041

### Sheet: ALG_Cluster 1_Depleted
Gene (Official symbol)	logFC	AveExpr	P.Value	adj.P.Val
CG34340	-0.392857	1.08302	0.000217045	0.0156395
moody	-0.196429	1.04151	0.000217045	0.0156395
wrapper	-0.160714	1.03396	0.00102869	0.0192837		Blue-highlights: The genes previously reported to be depleted in astrocytes (i.e., enriched in non-ALG glia and/or neurons)
Sirup	-0.464286	1.13585	0.00226234	0.0192837
gem	-0.5	1.10566	0.00303368	0.0192837
CG4797	-0.232143	1.04906	0.00348285	0.0192837
noe	-19.2679	45.3057	0.0106857	0.0192837
VAChT	-0.392857	1.2717	0.0149965	0.0223649
CG3446	-0.214286	1.10189	0.0150439	0.0224329
Tret1-1	-0.25	1.0566	0.0179095	0.0266579
CG9657	-0.178571	1.03774	0.0182419	0.0271451
shn	-0.0892857	1.01887	0.0182419	0.0271451
Sox102F	-0.0892857	1.02264	0.0322689	0.0478433
nrv3	-1.4375	3.64906	0.033825	0.050123
CG10444	-0.107143	1.02642	0.0362265	0.053623
Cyp4g15	-0.142857	1.03019	0.0363079	0.0537337
miple	-0.446429	1.43019	0.0412627	0.0607626
Ssadh	-0.178571	1.08679	0.044877	0.066061
BM-40-SPARC	-0.232143	1.06038	0.0452334	0.0665737
Nplp2	-0.107143	1.03019	0.0474318	0.0698029

### Sheet: ALG_Cluster 2_Depleted
Gene (Official symbol)	logFC	AveExpr	P.Value	adj.P.Val
CG34340	-0.392857	1.08302	1.45e-05	0.000117912
moody	-0.196429	1.04151	1.45e-05	0.000117912
wrapper	-0.160714	1.03396	0.000116578	0.000181371		Blue-highlights: The genes previously reported to be depleted in astrocytes (i.e., enriched in non-ALG glia and/or neurons)
gem	-0.5	1.10566	0.000497428	0.000771827
CG4797	-0.232143	1.04906	0.000598622	0.000928311
VAChT	-0.392857	1.2717	0.00423123	0.00651686
Tret1-1	-0.25	1.0566	0.00536441	0.00825668
CG9657	-0.178571	1.03774	0.00549784	0.00845966
shn	-0.0892857	1.01887	0.00549784	0.00845966
Sox102F	-0.0892857	1.02264	0.0117702	0.017803
CG10444	-0.107143	1.02642	0.0137314	0.0207482
Cyp4g15	-0.142857	1.03019	0.0137725	0.0208007
Bsg	-0.397857	1.36981	0.0178148	0.026836
Sirup	-0.304286	1.13585	0.0179354	0.0270127
Vha68-2	-0.107143	1.03019	0.0182419	0.0274666
BM-40-SPARC	-0.232143	1.06038	0.0184523	0.0277809
Nplp2	-0.107143	1.03019	0.0196541	0.0295766
Ten-m	-0.156429	1.09057	0.0222076	0.0333884
Graf	-0.107143	1.03396	0.0262757	0.039439
Teh1	-0.0892857	1.02264	0.0305409	0.0457902
Eip71CD	-0.178571	1.03774	0.0306212	0.0459065
Xrp1	-0.125	1.0566	0.0334864	0.050174
CG6126	-0.107143	1.02264	0.0343293	0.0513756
l(1)G0196	-0.178571	1.11698	0.0373462	0.0558546
Sema-1a	-0.214286	1.18868	0.0443332	0.0661826
pAbp	-0.322143	1.46415	0.0480856	0.0716922
Hr38	-0.196429	1.13585	0.048819	0.0727724
CG33543	-0.125	1.07547	0.0489896	0.0730132

### Sheet: ALG_Cluster 3_Depleted
Gene (Official symbol)	logFC	AveExpr	P.Value	adj.P.Val
CG34340	-0.392857	1.08302	0.00334937	0.0727934
moody	-0.196429	1.04151	0.00334937	0.0727934
wrapper	-0.160714	1.03396	0.0092895	0.0727934		Blue-highlights: The genes previously reported to be depleted in astrocytes (i.e., enriched in non-ALG glia and/or neurons)
Sirup	-0.464286	1.13585	0.0155894	0.0727934
gem	-0.5	1.10566	0.0189081	0.0727934
CG4797	-0.232143	1.04906	0.0207073	0.0727934

### Sheet: ALG_Cluster 4_Depleted
Gene (Official symbol)	logFC	AveExpr	P.Value	adj.P.Val
CG34340	-0.392857	1.08302	2.48e-05	3.87e-05
moody	-0.196429	1.04151	2.48e-05	3.87e-05
wrapper	-0.160714	1.03396	0.000180138	0.000278844		Blue-highlights: The genes previously reported to be depleted in astrocytes (i.e., enriched in non-ALG glia and/or neurons)
gem	-0.5	1.10566	0.000713915	0.00110248
CG4797	-0.232143	1.04906	0.000851089	0.00131344
Sirup	-0.420807	1.13585	0.00154788	0.00238132
VAChT	-0.392857	1.2717	0.00544706	0.00816306
Tret1-1	-0.25	1.0566	0.00682355	0.0102155
CG9657	-0.178571	1.03774	0.00698461	0.0104528
shn	-0.0892857	1.01887	0.00698461	0.0104528
Sox102F	-0.0892857	1.02264	0.0143915	0.0214077
CG10444	-0.107143	1.02642	0.0166606	0.0247694
Cyp4g15	-0.142857	1.03019	0.016708	0.0248353
Vha68-2	-0.107143	1.03019	0.0218218	0.0323776
Nplp2	-0.107143	1.03019	0.0234242	0.0347202
Ten-m	-0.15295	1.09057	0.0298031	0.044095
Graf	-0.107143	1.03396	0.0308683	0.045646
Teh1	-0.0892857	1.02264	0.0356134	0.0525959
Eip71CD	-0.178571	1.03774	0.0357025	0.0527227
CG6126	-0.107143	1.02264	0.0398013	0.058669
RpS15	-0.224379	1.14717	0.044996	0.0655718
